# Single-cell resolved differentiation of pre-Kranz anatomy in maize leaf primordia

**DOI:** 10.1101/2024.07.10.602848

**Authors:** Juan Yi, Hong Su, Shilong Tian, Olga Sedelnikova, Yonghe Chen, Caiyao Zhao, Jianzhao Yang, Yijing Zhang, Xin-Guang Zhu, Jane A. Langdale, Jia-Wei Wang, Peng Wang

## Abstract

Typical C_4_ plants such as maize possess highly optimized Kranz-type leaf anatomy, whereby concentric wreaths of mesophyll and bundle sheath cells surround closely spaced veins. The veins and the cells that surround them are derived from the middle ground meristem (mGM) through processes that are as yet undefined. Here we distinguished the active zone of vascular development within early leaf primordia, and used comparative transcriptomics of sub-sectioned maize and rice primordia to identify cohorts of genes likely involved in early Kranz development. Leveraging single-nucleus RNA sequencing (snRNA-seq) we then explored the cell heterogeneity and developmental trajectories within single maize leaf primordia. Assisted by *in situ* hybridization, cell clusters of mGM and procambium were identified, with candidate marker genes showing different yet inter-related expression patterns. Localization of the vascular marker *ZmSHR1* was preceded by that of *ZmEREB161* and *ZmEREB114* in terms of procambium initiation. Potential subclusters of bundle sheath cells and different layer of mesophyll cells were depicted from developing cells toward the tip of sub-sectioned maize primordia. Collectively our results identify potential mGM derived or procambium localized Kranz regulators and provide resources for investigating leaf vein development in maize and rice, at sub-primordium and single-cell resolution.
