## Supplemental Dataset 7 for "Single-cell resolved differentiation of pre-Kranz anatomy in maize leaf primordia"

### Sheet: known marker gene-reference
gene ID	symbol name	gene name	cell type	Source
Zm00001d032728	ZmAD1	adherent1	epidermis cell(EC)	https://pubmed.ncbi.nlm.nih.gov/32738820
Zm00001d017251	ZmCER1	eceriferum1	epidermis cell(EC)	https://pubmed.ncbi.nlm.nih.gov/32738820
Zm00001d043049	ZmPLT3	phospholipid transfer protein homolog3	epidermis cell(EC)	https://pubmed.ncbi.nlm.nih.gov/32665334
Zm00001d044136	ZmGPAT8	glycerol-3-phosphate acyltransferase8	epidermis cell(EC)	https://pubmed.ncbi.nlm.nih.gov/32665334
Zm00001d039631	ZmGL13	glossy13	epidermis cell(EC)	https://pubmed.ncbi.nlm.nih.gov/32665334
Zm00001d018731	ZmEREB114	AP2-EREBP-transcription factor 114	mGM/procambium	https://pubmed.ncbi.nlm.nih.gov/36001691
Zm00001d007840	ZmEREB41	AP2-EREBP-transcription factor 41	mGM/procambium	https://pubmed.ncbi.nlm.nih.gov/36001691
Zm00001d011953	ZmARF25	ARF-transcription factor 25	mGM	https://pubmed.ncbi.nlm.nih.gov/36001691
Zm00001d015243	ZmARF20	ARF-transcription factor 20	procambium	https://pubmed.ncbi.nlm.nih.gov/36001691
Zm00001d030310	ZmAIC1	auxin import carrier 1	procambium	https://pubmed.ncbi.nlm.nih.gov/33964211
Zm00001d044812	ZmPIN1	PIN-formed protein 1	procambium	https://pubmed.ncbi.nlm.nih.gov/36404129
Zm00001d029839	homolog of AtNEN3	NAC45/86-DEPENDENT EXONUCLEASE-DOMAIN PROTEIN 3, NEN3	pholem	https://pubmed.ncbi.nlm.nih.gov/26580717
Zm00001d018929	ZmCVL2	homolog to Arabidopsis; COTYLEDON VASCULAR PATTERN 2 LIKE 1	phloem_seive_element_precursors, protophloem_seive_element	https://pubmed.ncbi.nlm.nih.gov/29204753
Zm00001d025369	ZmSMXL3	SMAX1-LIKE 3	protophloem_sieve_element, metaphloem_sieve_element, phloem_seive_element_precursors, procambial_meristem	https://pubmed.ncbi.nlm.nih.gov/25860609
Zm00001d053622	ZmZNF30	ZmZINC FINGER PROTEIN 30	phloem_parenchyma	https://pubmed.ncbi.nlm.nih.gov/33400914
Zm00001d005740	ZmTMO5-LIKE3	ZmTARGET OF MONOPTEROS5-LIKE3	Xylem	https://pubmed.ncbi.nlm.nih.gov/33400914
Zm00001d002673	ZmTMAAT	ZmTRANSMEMBRANE AMINO ACID TRANSPORTER FAMILY PROTEIN	Xylem	https://pubmed.ncbi.nlm.nih.gov/33400914
Zm00001d049916	ZmWAT1	ZmWalls Are Thin 1	Xylem	https://pubmed.ncbi.nlm.nih.gov/33400914
Zm00001d047878	ZmBHLH143	AT1G68810,ABNORMAL SHOOT 5, ABS5, T5L1, TMO5-LIKE1	Xylem	https://pubmed.ncbi.nlm.nih.gov/23415953
Zm00001d049541	ZmBM3	COMT，xylem tracheary elements/cortex/epi	xylem	https://pubmed.ncbi.nlm.nih.gov/33675291
Zm00001d031647	ZmSWEET11a	sugars will eventually be exported transporter11	phloem_parenchyma	https://pubmed.ncbi.nlm.nih.gov/33964211
Zm00001d003368	homolog of AtKIN14H	ARABIDOPSIS KINESIN-LIKE PROTEIN 1, ATKIN14H	M	https://pubmed.ncbi.nlm.nih.gov/33318187
Zm00001d031074	homolog of AtMDKIN1	MALECTIN DOMAIN KINESIN 1, MDKIN1	M	https://pubmed.ncbi.nlm.nih.gov/33318187
Zm00001d018441	homolog of AtPAKRP2	PAKRP2, PHRAGMOPLAST-ASSOCIATED KINESIN-RELATED PROTEIN 2	G2/M	https://pubmed.ncbi.nlm.nih.gov/33318187
Zm00001d034166	homolog of AtAUR3	serine/threonine-protein kinase 12	M	https://pubmed.ncbi.nlm.nih.gov/33318187
Zm00001d000168	CDC201	cell division cycle201	G2/M	https://pubmed.ncbi.nlm.nih.gov/33318187
Zm00001d012560	CYCLIN4	cyclin4	G2/M	https://pubmed.ncbi.nlm.nih.gov/33318187
Zm00001d002662	CYCLIN8	cyclin8	G2/M	https://pubmed.ncbi.nlm.nih.gov/33318187
Zm00001d010656	CYCLIN1	cyclin1	G2/M	https://pubmed.ncbi.nlm.nih.gov/33318187
Zm00001d008221	CYCLIN5	cyclin5	G2/M	https://pubmed.ncbi.nlm.nih.gov/33318187
Zm00001d033158	ZmJMJ22	JUMONJI-transcription factor 22	S	https://pubmed.ncbi.nlm.nih.gov/33318187
Zm00001d045649	ZmRNRSL1	ribonucleoside-diphosphate reductase small chain	S	https://pubmed.ncbi.nlm.nih.gov/33318187
Zm00001d042930	ZmHIS2B4	histone 2B4	S	https://pubmed.ncbi.nlm.nih.gov/33318187
Zm00001d003730	H3C2	H3C2	S	https://pubmed.ncbi.nlm.nih.gov/33318187
Zm00001d052380	ZmSCR1	scarecrow1	ground_meristem, stomatal_precursor, subsidiary_mother_cell, guard_cell	https://pubmed.ncbi.nlm.nih.gov/31235633
Zm00001d024000	ZmGLU3	beta-glucosidase3	mesophyll cell	the in situ hybridization
Zm00001d017292	ZmDEF4	defensin-like protein4	mesophyll cell	the in situ hybridization
Zm00001d021973	ZmSHR1	GRAS-transcription factor 19	vein procambium	the in situ hybridization
Zm00001d029607	ZmSHR2	GRAS-transcription factor 58	vein procambium	the in situ hybridization
Zm00001d049276	homolog of AtSCPL46	SERINE CARBOXYPEPTIDASE-LIKE 46	mGM	the in situ hybridization
Zm00001d018731	ZmEREB114	AP2-EREBP-transcription factor 114	mGM/procambium	the in situ hybridization
Zm00001d007840	ZmEREB41	AP2-EREBP-transcription factor 41	mGM/procambium	the in situ hybridization
Zm00001d028401	ZmAIC3	auxin import carrier3	mGM/procambium	the in situ hybridization
Zm00001d048004	ZmEREB161	AP2-EREBP-transcription factor 161	procambium	the in situ hybridization
Zm00001d030310	ZmAIC1	auxin import carrier1	procambium	the in situ hybridization
Zm00001d026684	ZmC2H2-46	Cys2His2 Zinc Finger46	procambium	the in situ hybridization
Zm00001d032190	ZmGLK6	G2-like-transcription factor 6	procambium	the in situ hybridization
Zm00001d018829	ZmYAB3	C2C2-YABBY-transcription factor 3	vasculor cell	the in situ hybridization
Zm00001d044584	ZmCALS2	callose synthase2,SLM1	pholem	the in situ hybridization
Zm00001d029839	homolog of AtNEN3	NAC45/86-DEPENDENT EXONUCLEASE-DOMAIN PROTEIN 3,NEN3	pholem	the in situ hybridization
Zm00001d035605	ZmMYB21	MYB-transcription factor 21	vasculor cell	the in situ hybridization
Zm00001d025354	ZmINCW5	invertase cell wall5	vasculor cell	the in situ hybridization
Zm00001d031647	ZmSWEET11a	sugars will eventually be exported transporter11	vasculor cell	the in situ hybridization
Zm00001d051328	ZmWRKY98	WRKY-transcription factor 98	sclerenchymatous cell	the in situ hybridization
Zm00001d048705	ZmBX5	benzoxazinone synthesis5	parenchymal cell	the in situ hybridization
Zm00001d040029	Bowman-Birk type wound-induced proteinase inhibitor WIP1	Bowman-Birk type wound-induced proteinase inhibitor WIP1	parenchymal cell	the in situ hybridization
Zm00001d027652	ZmTIP1	tonoplast intrinsic protein1	parenchymal cell	the in situ hybridization
Zm00001d012276	homolog of AtYKT61	ATYKT61	S	the in situ hybridization
Zm00001d053863	60S ribosomal protein L37a-2	60S ribosomal protein L37a-2	unknow	the in situ hybridization
Zm00001d013367	ZmTUA4	alpha tubulin4	unknow	the in situ hybridization

### Sheet: genes in Fig3
Genes previously proposed to function in procambial initiation
GRMZM2G045883	Zm00001d018119	ZmSPCHL1
GRMZM2G132794	Zm00001d029607	ZmSHR1
GRMZM2G172657	Zm00001d021973	ZmSHR2
GRMZM2G019060	Zm00001d006721	ZmSHR2-h
GRMZM2G028046	Zm00001d053006	ZmMIL1
GRMZM2G136494	Zm00001d026684	ZmC2H2-46
GRMZM2G150011	Zm00001d020037	ZmDOT1
GRMZM2G039074	Zm00001d033310	ZmATL1
Genes previously proposed to function in BS- and M-cell specification
GRMZM2G114998	Zm00001d051439	ZmDLK1
GRMZM2G171852	Zm00001d017575	ZmDLK2
GRMZM2G129261	Zm00001d002654	ZmNKD1
GRMZM2G143723	Zm00001d039467	ZmRVN1
GRMZM2G131516	Zm00001d052380	ZmSCR1
GRMZM2G015080	Zm00001d005029	ZmSCR2
10 candidate genes
	V3	V4	symbl	homolog in rice
TF	GRMZM2G150011	Zm00001d020037	C2H2,DOT5 clade,Zmdot1	LOC_Os09g13680
	GRMZM2G021573	Zm00001d048004	AP2/ERF-，ereb161	LOC_Os03g56050
	GRMZM2G008234	Zm00001d018731	AP2/ERF-AP2,ereb114	LOC_Os07g03250
RLK kinase	GRMZM2G309380	Zm00001d021682	RLK-Pelle_DLSV	LOC_Os07g35004
cell wall related	GRMZM2G095968	Zm00001d027520	expansin-like A1 isoform X1 [Zea mays]	LOC_Os03g04020
cell wall related	GRMZM2G095968	Zm00001d027520	expansin-like A1 isoform X1 [Zea mays]	LOC_Os10g39640
others	GRMZM2G074631	Zm00001d010690	uncharacterized protein LOC100382397 [Zea mays]	LOC_Os05g42020
	GRMZM5G832989	Zm00001d017961	unknown [Zea mays]	LOC_Os02g50320
others	GRMZM5G871592	Zm00001d042932	protein UPSTREAM OF FLC [Zea mays]	LOC_Os01g62200
	GRMZM2G096958	Zm00001d053281	naat1;nicotianamine aminotransferase 1 [Zea mays]	LOC_Os02g20360
	GRMZM2G009365	Zm00001d015131	uncharacterized protein LOC103626567 [Zea mays]	LOC_Os01g07700
	GRMZM2G009365	Zm00001d015131	uncharacterized protein LOC103626567 [Zea mays]	LOC_Os02g03790

### Sheet: genes in Fig12
	gene name	gene type
Zm00001d002654	ZmNKD1	TF	naked endosperm1
Zm00001d018731	ZmEREB114	TF	AP2-EREBP-transcription factor 114
Zm00001d011953	ZmARF25	TF	ARF-transcription factor 25
Zm00001d007840	ZmEREB41	TF	AP2-EREBP-transcription factor 41
Zm00001d013777	ZmMYBR40	TF	MYB-related-transcription factor 40
Zm00001d026684	ZmC2H2-46	TF	C2H2-transcription factor 246
Zm00001d048004	ZmEREB161	TF	AP2-EREBP-transcription factor 161
Zm00001d027939	ZmABI7	TF	ABI3-VP1-transcription factor 7
Zm00001d001879	ZmARF3	TF	ARF-transcription factor 3
Zm00001d051981	ZmGATA4	TF	C2C2-GATA-transcription factor 4
Zm00001d032694	ZmMYB121	TF	MYB-transcription factor 121
Zm00001d015743	ZmbZIP61	TF	bZIP-transcription factor 61
Zm00001d051577	ZmDOF43	TF	C2C2-Dof-transcription factor 43
Zm00001d013625	ZmLBD26	TF	LBD-transcription factor 26
Zm00001d002828	ZmNAC131	TF	NAC-transcription factor 131
Zm00001d022461	ZmEREB200	TF	AP2-EREBP-transcription factor 200
Zm00001d002896	ZmTUB4	TF	TUB-transcription factor 4
Zm00001d031487	ZmSBP16	TF	SBP-transcription factor16
Zm00001d048527	ZmRLD1	TF	rolled leaf1
Zm00001d044812	ZmPIN1	ZmPIN1	PIN-formed protein1
Zm00001d052442	ZmPIN4	ZmPIN4	PIN-formed protein4
Zm00001d028401	ZmAIC3	ZmAIC3	auxin import carrier3
Zm00001d029607	ZmSHR2	TF	GRAS58，SHR2
Zm00001d006721	ZmGRAS85	TF	GRAS85
Zm00001d042809	ZmATL1	ZmATL1
Zm00001d015243	ZmARF20	TF	ARF-transcription factor 20
Zm00001d018973	ZmIAA32	TF	Aux/IAA-transcription factor 32
Zm00001d033976	ZmIAA4	TF	Aux/IAA-transcription factor4
Zm00001d008749	ZmBIF1	TF	barren inflorescence1
Zm00001d009532	ZmIAA36	TF	Aux/IAA-transcription factor 36
Zm00001d038980	ZmIAA45	TF	Zm00001d038980
Zm00001d026540	ZmARF29	TF	ARF-transcription factor 29
Zm00001d047878	ZmbHLH63	TF
