## Supplemental Dataset 8 for "Single-cell resolved differentiation of pre-Kranz anatomy in maize leaf primordia"

### Sheet: Sheet1
Primers used to generate probes for in situ hybridization
hybridization probes	symbol name	Forward Primer	Reverse Primer
Zm00001d049276	homolog of AtSCPL46	ATCTTCAACCTCAGAGGCGTCG	CGCCCTGAAGAGAACGAGCGAG
Zm00001d018731	ZmEREB114	AACTTCCCGCTGGAGGACTA	ACCACATGCTTCCACGTCTC
Zm00001d007840	ZmEREB41	TCCATGCTCTTCTCCAAGCC	GCAGTAAGGAATGAGTGAGAAGC
Zm00001d021973	ZmSHR1	ACTACGGTCAGCAGCACCCACA	AGGAGACCACCGTGGTGATCGA
Zm00001d048004	ZmEREB161	GCTTGCGTGTGCATGGTTGATAG	CTACAGTAGCGGCCATCTGGTG
Zm00001d044584	ZmCALS2	TTCCAGCTTGGCACCAAAAC	AATGGTGAGCATGCTTGTCC
Zm00001d029839	homolog of AtNEN3	CGGACAGGGAGGAGATTGTG	GCCAGAAGAGAATTTTGGGGG
Zm00001d049916	ZmWAT1	TGTACCTCGTGCTCTGGGGC	ACAGCAAGCAGGTCGTGATCG
Zm00001d032688	homolog of AtLOG6	AGCATCGACCTGGTGTACGG	CGGCACTCCAAATAAAACCGATCTG
Zm00001d035605	ZmMYB21	ATGGTTCGTCCGCTTGTTTG	TCCAGAGCGAGTAATCAGAGC
Zm00001d031647	ZmSWEET11a	ATGGCAGGAGGCTTCTTCTCCAT	GCTCGATGACCTGCCCCTG
Zm00001d024000	ZmGLU3	GATCACTTCTGCCACAATTATCCGG	AGGTAGCCGTTTCCTCGCTAAT
Zm00001d017292	ZmDEF4	ATTGCATCCCCCTTTCTGCTCC	TTGGTCATCAAGTTCCCTAGCTAGCT
Zm00001d048705	ZmBX5	CAATGGCACTCCAGGCAGCCTAC	GGTCATGGTCATCTCCCTGAACAGC
Zm00001d040029	ZmWIP1	ATCTCAGCAGTGACGAACTCGAAGC	TCTTGCTTATTGGCGCCTGATGATT
Zm00001d012276	homolog of AtYKT61	ATGGCCCGCACGAAGCAGA	GGGATCCAAACGGAAAATTCGAGAACTG
Zm00001d053863	60S ribosomal protein L37a-2	GAGCCTGACCCTTACGCCTT	ACAGCCAAGCGCATAGAAAACCA
Zm00001d013367	ZmTUA4	ATACAACAGTGTCCTGTCCACCC	CCTCGTCAAACTCAGCACCG
Primer used for maize mutant characterization
Zmereb161	Zmereb161-F	TGCGGTGCACGGTCTGCTTG
	Zmereb161-R	TGTGGGCGGCGCGTATGGCG
Primer used for rice overexpression material generation and characterization
ZmEREB161	ZmEREB161-attB-F	GGGGACAAGTTTGTACAAAAAAGCAGGCTCCATGGCTAATGGCAGCAACTGGCTAGGCT
	ZmEREB161-attB-R	GGGGACCACTTTGTACAAGAAAGCTGGGTTCTAGGCATCCGCCCAGGCGG
ZmEREB161	ZmEREB161-qPCR-F1	GTACCACGATCTCCTCTTCCAGTAC
	ZmEREB161-qPCR-R1	CATAGCAGGCAAGTGGGAGTAGTAG
	OsACTIN-qPCR-F1	ATTCCAGCAGATGTGGATTGCC
	OsACTIN-qPCR-R1	GAGAAACAAGCAGGAGGACGG
